# GWAS associated Variants, Non-genetic Factors, and Transient Transcriptome in Multiple Sclerosis Etiopathogenesis: a Colocalization Analysis

**DOI:** 10.1101/2021.03.12.434773

**Authors:** Renato Umeton, Gianmarco Bellucci, Rachele Bigi, Silvia Romano, Maria Chiara Buscarinu, Roberta Reniè, Virginia Rinaldi, Raffaella Pizzolato Umeton, Emanuele Morena, Carmela Romano, Rosella Mechelli, Marco Salvetti, Giovanni Ristori

## Abstract

A clinically actionable understanding of multiple sclerosis (MS) etiology goes through GWAS interpretation, prompting research on new gene regulatory models. We previously suggested a stochastic etiologic model where small-scale random perturbations could reach a threshold for MS development. The recently described mapping of the transient transcriptome (TT), including intergenic and intronic RNAs, seems appropriate to verify this model through a rigorous colocalization analysis. We show that genomic regions coding for the TT were significantly enriched for MS-associated GWAS variants and DNA binding sites for molecular transducers mediating putative, non-genetic, etiopathogenetic factors for MS (e.g., vitamin D deficiency, Epstein Barr virus latent infection, B cell dysfunction). These results suggest a model whereby TT-coding regions are hotspots of convergence between genetic ad non-genetic factors of risk/protection for MS, and plausibly for other complex disorders. Our colocalization analysis also provides a freely available data resource (www.mscoloc.com) for future research on MS transcriptional regulation.
