## Supplementary Tables S1 S2 S3 S4 S5 S6 for "GWAS associated Variants, Non-genetic Factors, and Transient Transcriptome in Multiple Sclerosis Etiopathogenesis: a Colocalization Analysis"

### Sheet: S1. MS GWAS ROI
chromosome	start	end
chr1	116561593	116561594		Supplementary Table 1. MS-associated genomic positions from GWAS catalog after QC process filtering, used as Region of Interest (ROI) for the analysis.
chr6	32445274	32445275
chr6	29737882	29737883
chr3	159981157	159981158
chr10	6057082	6057083
chr12	6333477	6333478
chr2	136218685	136218686
chr16	11072831	11072832
chr5	35874473	35874474
chr16	85984057	85984058
chr11	60993140	60993141
chr5	40424324	40424325
chr12	123172178	123172179
chr10	79276250	79276251
chr12	6330843	6330844
chr2	134311223	134311224
chr1	116558335	116558336
chr1	92838046	92838047
chr12	57768956	57768957
chr6	32619077	32619078
chr20	46111557	46111558
chr16	23055939	23055940
chr8	130080167	130080168
chr9	5893861	5893862
chr2	43098432	43098433
chr6	32445768	32445769
chr17	42329511	42329512
chr5	159332892	159332893
chr17	47691470	47691471
chr3	122050675	122050676
chr6	159044945	159044946
chr10	79274913	79274914
chr16	11312946	11312947
chr13	50268304	50268305
chr5	159491886	159491887
chr3	28037594	28037595
chr6	29952555	29952556
chr10	6060049	6060050
chr19	16437564	16437565
chr2	68419651	68419652
chr5	35803475	35803476
chr11	61026179	61026180
chr1	116495665	116495666
chr6	32433440	32433441
chr17	42362183	42362184
chr9	119222275	119222276
chr16	11155472	11155473
chr6	159981673	159981674
chr2	233595452	233595453
chr7	116706549	116706550
chr19	55802162	55802163
chr19	11571680	11571681
chr7	7228800	7228801
chr11	116728676	116728677
chr4	130869346	130869347
chr16	73547159	73547160
chr3	156908302	156908303
chr18	72107043	72107044
chr4	67198722	67198723
chr6	15088920	15088921
chr12	41572059	41572060
chr3	140821876	140821877
chr4	181478542	181478543
chr13	92679633	92679634
chr8	3970616	3970617
chr9	17938353	17938354
chr20	1225242	1225243
chr2	9109909	9109910
chr2	118638115	118638116
chr3	148038899	148038900
chr10	29719734	29719735
chr5	170523390	170523391
chr6	108595370	108595371
chr10	110246728	110246729
chr12	32323793	32323794
chr19	17007623	17007624
chr14	31884044	31884045
chr1	10293054	10293055
chr4	37062709	37062710
chr14	65796245	65796246
chr17	57933599	57933600
chr3	4395674	4395675
chr14	28780143	28780144
chr7	76346269	76346270
chr7	76348912	76348913
chr4	153232848	153232849
chr7	76321913	76321914
chr7	76323980	76323981
chr6	105164345	105164346
chr12	57739473	57739474
chr13	41565109	41565110
chr18	58546158	58546159
chr19	48711213	48711214
chr14	75539214	75539215
chr22	21776836	21776837
chr3	119501087	119501088
chr1	2792599	2792600
chr8	127802783	127802784
chr19	10409388	10409389
chr3	28029953	28029954
chr6	137646077	137646078
chr20	46073481	46073482
chr5	142143435	142143436
chr22	50532837	50532838
chr8	78488803	78488804
chr3	16929446	16929447
chr2	68419963	68419964
chr5	40392626	40392627
chr19	44642803	44642804
chr8	128180025	128180026
chr5	177357511	177357512
chr17	59946914	59946915
chr6	7118757	7118758
chr16	85977427	85977428
chr6	135418217	135418218
chr18	58716960	58716961
chr6	90287050	90287051
chr4	102657480	102657481
chr1	200912467	200912468
chr2	111907624	111907625
chr11	61064810	61064811
chr6	135173737	135173738
chr3	122077921	122077922
chr2	43131922	43131923
chr7	2408858	2408859
chr16	11083944	11083945
chr12	9723495	9723496
chr11	118883644	118883645
chr1	85306326	85306327
chr19	49365794	49365795
chr3	27747289	27747290
chr1	92682820	92682821
chr1	100865980	100865981
chr14	88021345	88021346
chr10	92722160	92722161
chr6	137131771	137131772
chr1	100941963	100941964
chr16	1023552	1023553
chr17	42355962	42355963
chr9	90801254	90801255
chr19	6668961	6668962
chr14	68787474	68787475
chr10	79300560	79300561
chr7	149592373	149592374
chr20	54174979	54174980
chr13	50267187	50267188
chr1	157699488	157699489
chr3	159991864	159991865
chr10	6068866	6068867
chr16	79618644	79618645
chr17	45325639	45325640
chr19	18193890	18193891
chr3	169774313	169774314
chr11	95578258	95578259
chr3	102029794	102029795
chr6	127957653	127957654
chr1	192571891	192571892
chr19	47158236	47158237
chr2	230242009	230242010
chr5	134110884	134110885
chr3	121941817	121941818
chr3	122074340	122074341
chr10	6059750	6059751
chr20	63778360	63778361
chr10	31126177	31126178
chr5	40437846	40437847
chr6	32368410	32368411
chr6	97571204	97571205
chr3	140380851	140380852
chr6	32400310	32400311
chr6	32438565	32438566
chr14	102799507	102799508
chr14	102764421	102764422
chr1	150722004	150722005
chr19	4466469	4466470
chr6	113828132	113828133
chr8	128064205	128064206
chr3	27741524	27741525
chr2	25269598	25269599
chr11	36416525	36416526
chr10	8056756	8056757
chr1	92961312	92961313
chr19	49333989	49333990
chr10	62637778	62637779
chr4	121198294	121198295
chr1	11796321	11796322
chr10	88067364	88067365
chr4	38719543	38719544
chr1	119731286	119731287
chr6	7099796	7099797
chr10	79299578	79299579
chr10	6024499	6024500
chr17	42377817	42377818
chr7	139045049	139045050
chr19	33230549	33230550
chr12	6451407	6451408
chr9	4981602	4981603
chr6	36380912	36380913
chr19	51784930	51784931
chr10	31106832	31106833
chr11	111405360	111405361
chr11	128632327	128632328
chr10	3875982	3875983
chr1	165863039	165863040
chr7	27095695	27095696
chr9	22133285	22133286
chr2	24829308	24829309
chr16	30982502	30982503
chr1	85216337	85216338
chr3	45828480	45828481
chr1	100947346	100947347
chr19	19166593	19166594
chr5	40396323	40396324
chr1	92687078	92687079
chr1	116800821	116800822
chr14	51839373	51839374
chr2	12467767	12467768
chr12	57713053	57713054
chr7	106066016	106066017
chr1	91756532	91756533
chr16	85987899	85987900
chr10	6028310	6028311
chr2	230257114	230257115
chr16	79316307	79316308
chr6	137116920	137116921
chr16	11319069	11319070
chr20	63743088	63743089
chr2	144232981	144232982
chr3	28030595	28030596
chr3	119509661	119509662
chr1	64963636	64963637
chr12	6332456	6332457
chr19	10352442	10352443
chr10	6075359	6075360
chr13	50237084	50237085
chr1	116547871	116547872
chr5	35877403	35877404
chr5	132454924	132454925
chr8	11427875	11427876
chr7	28102567	28102568
chr17	7272525	7272526
chr15	40940837	40940838
chr15	74862438	74862439
chr15	90344352	90344353
chr16	79618823	79618824
chr11	122647817	122647818
chr1	2589088	2589089
chr1	24964519	24964520
chr17	2061984	2061985
chr4	48125245	48125246
chr6	143544084	143544085
chr8	127801845	127801846
chr19	44640642	44640643
chr4	86592426	86592427
chr6	90267049	90267050
chr12	50827114	50827115
chr12	12015197	12015198
chr12	11845842	11845843
chr4	40190429	40190430
chr8	70529879	70529880
chr12	123119506	123119507
chr12	9713753	9713754
chr17	40096407	40096408
chr1	212704434	212704435
chr12	42460403	42460404
chr16	30091839	30091840
chr16	1017832	1017833
chr14	87951477	87951478
chr11	128551280	128551281
chr3	102030178	102030179
chr1	157119355	157119356
chr7	128933913	128933914
chr12	124466106	124466107
chr17	36486677	36486678
chr19	18191169	18191170
chr20	41309482	41309483
chr1	119724882	119724883
chr4	112153589	112153590
chr6	135512325	135512326
chr6	139580677	139580678
chr11	65937961	65937962
chr7	2403667	2403668
chr11	95688666	95688667
chr11	113978180	113978181
chr2	112013222	112013223
chr1	92474402	92474403
chr7	37342861	37342862
chr11	128481247	128481248
chr7	56083796	56083797
chr20	54173204	54173205
chr11	47338861	47338862
chr6	170276994	170276995
chr16	11020655	11020656
chr12	6405797	6405798
chr18	69876810	69876811
chr5	142159774	142159775
chr20	54127898	54127899
chr3	187848180	187848181
chr3	27883014	27883015
chr5	94870132	94870133
chr4	86941244	86941245
chr11	110375886	110375887
chr4	105334432	105334433
chr11	116817667	116817668
chr21	38492803	38492804
chr8	78504987	78504988
chr17	49302219	49302220
chr1	6452487	6452488
chr5	157163344	157163345
chr5	119367967	119367968
chr11	118609980	118609981
chr11	321138	321139
chr1	85264137	85264138
chr6	134876770	134876771
chr13	50387821	50387822
chr3	56919146	56919147
chr3	18757356	18757357
chr17	39813896	39813897
chr18	58680812	58680813
chr4	108137562	108137563
chr20	41339548	41339549
chr6	16672529	16672530
chr8	127163451	127163452
chr1	160420194	160420195
chr2	191124630	191124631
chr20	43950411	43950412
chr2	203768138	203768139
chr2	224942047	224942048
chr3	169818849	169818850
chr19	47135282	47135283
chr9	98105907	98105908
chr4	40305547	40305548
chr3	126148404	126148405
chr18	63263862	63263863
chr1	157716547	157716548
chr5	6712721	6712722
chr21	33415005	33415006
chr14	68786647	68786648
chr14	75547955	75547956
chr5	134555592	134555593
chr2	136127109	136127110
chr3	105737111	105737112
chr16	89075315	89075316
chr21	33323876	33323877
chr5	177363161	177363162
chr1	200906769	200906770
chr6	135174088	135174089
chr15	78955140	78955141
chr1	160664798	160664799
chr16	79077400	79077401
chr17	47624914	47624915
chr19	16448610	16448611
chr20	41317131	41317132
chr3	159973324	159973325
chr11	118877104	118877105
chr5	134114136	134114137
chr6	137638318	137638319
chr3	4849521	4849522
chr17	59781849	59781850
chr2	43128185	43128186
chr19	10481468	10481469
chr7	22732641	22732642
chr11	118872577	118872578
chr10	92719350	92719351
chr16	79252606	79252607
chr1	160734175	160734176
chr7	50200284	50200285
chr16	57043182	57043183
chr10	62689789	62689790
chr22	21851064	21851065
chr2	68419404	68419405
chr8	60927999	60928000
chr2	30249576	30249577
chr6	105813894	105813895
chr4	102990624	102990625
chr5	56148856	56148857
chr3	121824051	121824052
chr2	61015275	61015276
chr11	14381384	14381385
chr3	159994586	159994587
chr7	110352112	110352113
chr22	28334187	28334188
chr20	46105671	46105672
chr3	71486187	71486188
chr6	137858009	137858010
chr7	3099783	3099784
chr12	112468611	112468612
chr3	53085518	53085519
chr17	2350174	2350175
chr13	32918762	32918763
chr9	35821800	35821801
chr9	136745506	136745507
chr15	60865204	60865205
chr5	88768123	88768124
chr1	66288850	66288851
chr4	2767542	2767543
chr2	60827845	60827846
chr2	111177884	111177885
chr8	133041985	133041986
chr1	203291372	203291373
chr16	85985481	85985482
chr10	43252974	43252975
chr17	4875192	4875193
chr15	85744493	85744494
chr10	30744074	30744075
chr18	50155855	50155856
chr10	8380654	8380655
chr2	213154257	213154258
chr2	190656715	190656716
chr22	39895803	39895804
chr6	520595	520596
chr2	201247748	201247749
chr17	75811880	75811881
chr19	11063252	11063253
chr3	196633959	196633960
chr2	88794264	88794265
chr13	39783540	39783541
chr6	129897657	129897658
chr13	41465152	41465153
chr20	49805558	49805559
chr14	90906615	90906616
chr3	141432148	141432149
chr21	39091357	39091358
chr12	46025303	46025304
chr3	32920559	32920560
chr5	143229960	143229961
chr11	111379094	111379095
chr18	49600629	49600630
chr9	90792671	90792672
chr17	45330304	45330305
chr17	58281401	58281402
chr18	58602505	58602506
chr2	150787689	150787690
chr8	143912625	143912626
chr12	111446804	111446805
chr10	62663656	62663657
chr22	36914912	36914913
chr3	113552210	113552211
chr17	75339695	75339696
chr22	31226553	31226554
chr6	127958959	127958960
chr4	163572655	163572656
chr7	150676640	150676641
chr3	188269836	188269837
chr5	104354615	104354616
chr2	162105535	162105536
chr10	73894042	73894043
chr2	65434709	65434710
chr11	64327706	64327707
chr5	1283640	1283641
chr2	181106510	181106511
chr1	207692807	207692808
chr22	36862944	36862945
chr3	33130167	33130168
chr12	94267677	94267678
chr3	105867870	105867871
chr6	32635230	32635231
chr10	43318601	43318602
chr9	133970221	133970222
chr19	12035555	12035556
chr10	73898591	73898592
chr11	47680843	47680844
chr11	64329761	64329762
chr11	118854185	118854186
chr12	6394334	6394335
chr13	99434005	99434006
chr14	102797451	102797452
chr15	78915124	78915125
chr15	90434101	90434102
chr16	11342133	11342134
chr16	30145642	30145643
chr16	68652002	68652003
chr16	79076699	79076700
chr16	79615497	79615498
chr17	39756124	39756125
chr17	47519732	47519733
chr19	10631494	10631495
chr19	16394295	16394296
chr20	49822224	49822225
chr20	63742630	63742631
chr6	137641518	137641519
chr11	118696037	118696038
chr16	11194949	11194950
chr1	2594226	2594227
chr1	92509907	92509908
chr1	6470129	6470130
chr1	85281310	85281311
chr1	85449500	85449501
chr1	119716347	119716348
chr1	157800451	157800452
chr1	160742014	160742015
chr2	24794991	24794992
chr2	60868110	60868111
chr2	191109709	191109710
chr3	18744093	18744094
chr3	32971991	32971992
chr3	71481195	71481196
chr4	105252042	105252043
chr5	142119476	142119477
chr5	177361569	177361570
chr6	14719265	14719266
chr6	36407527	36407528
chr7	3073400	3073401
chr7	26975369	26975370
chr7	28133120	28133121
chr7	50285971	50285972
chr8	127180736	127180737
chr10	79288854	79288855
chr11	61025858	61025859
chr12	9753094	9753095
chr12	57788279	57788280
chr12	123108835	123108836
chr14	68794755	68794756
chr14	87965984	87965985
chr16	11100914	11100915
chr16	85960878	85960879
chr17	42378745	42378746
chr17	59739396	59739397
chr19	18175134	18175135
chr19	49367386	49367387
chr20	46119308	46119309
chr11	118885029	118885030
chr22	36902302	36902303
chr22	41395532	41395533
chr11	36342025	36342026
chr11	61066152	61066153
chr11	128540941	128540942
chr13	32923897	32923898
chr13	39776775	39776776
chr13	50285854	50285855
chr14	75495168	75495169
chr15	38554537	38554538
chr16	57358329	57358330
chr19	51784199	51784200
chr1	160432469	160432470
chr1	198861813	198861814
chr2	12500615	12500616
chr2	181370365	181370366
chr2	203746472	203746473
chr3	141422126	141422127
chr3	160016881	160016882
chr3	188365131	188365132
chr4	2831000	2831001
chr6	139590185	139590186
chr6	159103590	159103591
chr8	11458083	11458084
chr8	70306125	70306126
chr10	6079322	6079323
chr1	100775337	100775338
chr1	116537544	116537545
chr1	192572342	192572343
chr1	200905600	200905601
chr2	43134117	43134118
chr2	68360345	68360346
chr2	230250739	230250740
chr3	27715527	27715528
chr3	28037080	28037081
chr3	119503609	119503610
chr3	121824730	121824731
chr3	122051692	122051693
chr4	102630446	102630447
chr5	35879054	35879055
chr5	40398994	40398995
chr5	56144903	56144904
chr6	137923679	137923680
chr6	159049527	159049528
chr8	78663569	78663570
chr8	128146699	128146700
chr10	43147362	43147363
chr16	11105590	11105591
chr1	2585342	2585343
chr5	40323665	40323666
chr10	6050383	6050384
chr11	3238579	3238580
chr8	1935186	1935187
chr2	7913466	7913467
chr13	49611068	49611069
chr11	102757321	102757322
chr6	104775989	104775990
chr10	112628513	112628514
chr8	118379170	118379171
chr2	133472646	133472647
chr4	165909212	165909213
chr1	182579884	182579885
chr4	179746494	179746495
chrX	34874386	34874387
chr18	31209762	31209763
chrX	13596999	13597000
chr1	173315060	173315061
chr6	130068795	130068796
chr13	50243690	50243691
chr16	29809159	29809160
chr17	18307496	18307497
chr21	38466902	38466903
chr1	2569783	2569784
chr1	92485653	92485654
chr1	192575969	192575970
chr5	56142753	56142754
chr6	32632598	32632599
chr10	6080706	6080707
chr10	31101198	31101199
chr16	11141273	11141274

### Sheet: S2. Disease GWAS references 
	Disease	GWAS Catalog
IMMUNOLOGICAL CONDITIONS	Multiple Sclerosis	https://www.ebi.ac.uk/gwas/efotraits/EFO_0003885
	Rheumatoid Arthritis	https://www.ebi.ac.uk/gwas/efotraits/EFO_0000685
	Systemic Lupus Erythematosus	https://www.ebi.ac.uk/gwas/efotraits/EFO_0002690
	Crohn’s Disease	https://www.ebi.ac.uk/gwas/efotraits/EFO_0000384
	Ulcerative Colitis	https://www.ebi.ac.uk/gwas/efotraits/EFO_0000729
	Inflammatory Bowel Disease	https://www.ebi.ac.uk/gwas/efotraits/EFO_0003767
	Celiac Disease	https://www.ebi.ac.uk/gwas/efotraits/EFO_0001060
	Asthma	https://www.ebi.ac.uk/gwas/efotraits/EFO_0000270
	Type I Diabetes Mellitus	https://www.ebi.ac.uk/gwas/efotraits/EFO_0001359
NON-IMMUNOLOGICAL CONDITIONS	Type II Diabetes Mellitus	https://www.ebi.ac.uk/gwas/efotraits/EFO_0001360
	Obesity	https://www.ebi.ac.uk/gwas/efotraits/EFO_0001073
	Aging	https://www.ebi.ac.uk/gwas/efotraits/GO_0007568
	Hypertension	https://www.ebi.ac.uk/gwas/efotraits/EFO_0000537
	Coronary Artery Disease	https://www.ebi.ac.uk/gwas/efotraits/EFO_0000378
	Bipolar Disorder	https://www.ebi.ac.uk/gwas/efotraits/EFO_0000289
Supplementary Table 2. GWAS Catalog References for diseases considered in Figure 1.

### Sheet: S3. Enhancers, DB references
Database/List Name	URL	Reference
dbsuper	https://asntech.org/dbsuper/	Khan A, Zhang X. dbSUPER: a database of super-enhancers in mouse and human genome. Nucleic Acids Res. 2016;44(D1):D164-71
SEA	http://sea.edbc.org	Wei Y, Zhang S, Shang S, Zhang B, Li S, Wang X, et al. SEA: a super-enhancer archive. Nucleic Acids Res. 2016;44(D1):D172-9
ENCODE	https://www.encodeproject.org/	The ENCODE Project Consortium., Overall coordination (data analysis coordination)., Dunham, I. et al. An integrated encyclopedia of DNA elements in the human genome. Nature 489, 57–74 (2012). https://doi.org/10.1038/nature11247
Cistrome Data Browser	http://cistrome.org/db	Rongbin Zheng, Changxin Wan, Shenglin Mei, Qian Qin, Qiu Wu, Hanfei Sun, Chen-Hao Chen, Myles Brown, Xiaoyan Zhang, Clifford A Meyer, X Shirley Liu, Cistrome Data Browser: expanded datasets and new tools for gene regulatory analysis, Nucleic Acids Research, Volume 47, Issue D1, 08 January 2019, Pages D729–D735, https://doi.org/10.1093/nar/gky1094
Roadmap Epigenomics	http://www.roadmapepigenomics.org/	Roadmap Epigenomics Consortium., Integrative analysis coordination., Kundaje, A. et al. Integrative analysis of 111 reference human epigenomes. Nature 518, 317–330 (2015). https://doi.org/10.1038/nature14248
FANTOM 5	https://fantom.gsc.riken.jp/5/	Ramilowski JA, Yip CW, Agrawal S, Chang JC, Ciani Y, Kulakovskiy IV, et al. Functional annotation of human long noncoding RNAs via molecular phenotyping. Genome Res. 2020;30(7):1060-1072
SEdb	http://www.licpathway.net/sedb	Yong Jiang, Fengcui Qian, Xuefeng Bai, Yuejuan Liu, Qiuyu Wang, Bo Ai, Xiaole Han, Shanshan Shi, Jian Zhang, Xuecang Li, Zhidong Tang, Qi Pan, Yuezhu Wang, Fan Wang, Chunquan Li, SEdb: a comprehensive human super-enhancer database, Nucleic Acids Research, Volume 47, Issue D1, 08 January 2019, Pages D235–D243, https://doi.org/10.1093/nar/gky1025
A compendium of promoter-centered long-range chromatin interactions in the human genome	https://doi.org/10.1038/s41588-019-0494-8	Jung, I., Schmitt, A., Diao, Y. et al. A compendium of promoter-centered long-range chromatin interactions in the human genome. Nat Genet 51, 1442–1449 (2019). https://doi.org/10.1038/s41588-019-0494-8
rLoopDB	http://rloop.bii.a-star.edu.sg/	Jenjaroenpun P, Wongsurawat T, Sutheeworapong S, Kuznetsov VA. R-loopDB: a database for R-loop forming sequences (RLFS) and R-loops. Nucleic Acids Res. 2017;45(D1):D119-D127
VISTA Enhancer Browser	https://enhancer.lbl.gov/	Visel A, Minovitsky S, Dubchak I, Pennacchio LA. VISTA Enhancer Browser--a database of tissue-specific human enhancers. Nucleic Acids Res. 2007;35(Database issue):D88-92
Super Enhancers in Neurons, Microglia, Oligodendrocyte from "Brain cell type–specific enhancer–promoter interactome maps and disease-risk association"	https://science.sciencemag.org/content/366/6469/1134/tab-article-info	Nott A, Holtman IR, Coufal NG, Schlachetzki JCM, Yu M, Hu R, et al. Brain cell type-specific enhancer-promoter interactome maps and disease-risk association. Science. 2019;366(6469):1134-1139
Regulatory Elements DB	http://dnase.genome.duke.edu	Sheffield NC, Thurman RE, Song L, Safi A, Stamatoyannopoulos JA, Lenhard B, et al. Patterns of regulatory activity across diverse human cell types predict tissue identity, transcription factor binding, and long-range interactions. Genome Res. 2013;23(5):777-88
Supplementary Table 3. Sources of DNA regions plausibly coding for trRNAs.

### Sheet: S4. DBR references
Transducer	Figure	List Size (regions)	Year	Reference
EBNA2	3B	6880	2016	Gunnell A, Webb HM, Wood CD, McClellan MJ, Wichaidit B, Kempkes B, et al. RUNX super-enhancer control through the Notch pathway by Epstein-Barr virus transcription factors regulates B cell growth. Nucleic Acids Res. 2016;44(10):4636-50
EBNA3C	3C	3335	2016	Paschos K, Bazot Q, Ho G, Parker GA, Lees J, Barton G, et al. Core binding factor (CBF) is required for Epstein-Barr virus EBNA3 proteins to regulate target gene expression. Nucleic Acids Res. 2017;45(5):2368-2383
AID	3D	4823	2020	Xu YZ, Jenjaroenpun P, Wongsurawat T, Byrum SD, Shponka V, Tannahill D, et al. Activation-induced cytidine deaminase localizes to G-quadruplex motifs at mutation hotspots in lymphoma. NAR Cancer. 2020;2(4):zcaa029
VDR	3E	23409	2014	Tuoresmäki P, Väisänen S, Neme A, Heikkinen S, Carlberg C. Patterns of genome-wide VDR locations. PLoS One. 2014;9(4):e96105
Supplementary Table 4. Sources of DNA Binding Regions (DBRs) of considered viral and human transducers.

### Sheet: S5. Top10 by transducer
	± 50 KB					± 100 KB					± 200 KB					OVERALL
	Experiment	-log	Odds Ratio	Support	Harmonic Rank	Experiment	-log	Odds Ratio	Support	Harmonic Rank	Experiment	-log	Odds Ratio	Support	Harmonic Rank	Experiment	-log	Odds Ratio	Support	Harmonic Rank
		(pValue)					(pValue)					(pValue)					(pValue)
EBNA2	NCBI_GEO_SRA__Primary_cell__Lymph_node__CD19__B_cells_nhl_FL1-2	27.4802	8.33049	49	169.646	dbsuper_HBL1	24.7427	6.22984	55	136.914	NCBI_GEO_SRA__Primary_cell__Peripheral_blood__Macrophages_GM-CSF_72h_IL4	19.3225	4.89331	53	109.098	NCBI_GEO_SRA__Primary_cell__Peripheral_blood__Macrophages_GM-CSF_72h_IL4_ext200000	19.3225	4.89331	53	109.098
	dbsuper_HBL1	25.0805	8.48072	44	166.193	NCBI_GEO_SRA__Primary_cell__Lymph_node__CD19__B_cells_nhl_FL1-2	23.0511	5.50266	57	123.632	NCBI_GEO_SRA__Cell_line__Skin__BJ	12.0643	6.4487	25	107.929	NCBI_GEO_SRA__Cell_line__Skin__BJ_ext200000	12.0643	6.4487	25	107.929
	dbsuper_Tonsil	23.3361	6.33688	51	136.199	NCBI_GEO_SRA__Primary_cell__Peripheral_blood__Macrophages_GM-CSF_72h_IL4	16.61	5.7138	39	115.004	NCBI_GEO_SRA__In_vitro_differentiated_cells__Blood__Monocyte-derived_dendritic_cells	20.4305	4.66623	59	107.066	NCBI_GEO_SRA__In_vitro_differentiated_cells__Blood__Monocyte-derived_dendritic_cells_ext200000	20.4305	4.66623	59	107.066
	NCBI_GEO_SRA__Cell_line__Peripheral_blood__MO1043_ICN1_HA_H3K27Ac_b	21.2773	6.38604	46	133.139	NCBI_GEO_SRA__Primary_cell__Blood__Induced-regulatory-T-cells_DMSO	24.0908	4.43847	74	107.018	NCBI_GEO_SRA__Primary_cell__Blood__Induced-regulatory-T-cells_DMSO	32.7419	4.02147	114	104.174	NCBI_GEO_SRA__Primary_cell__Blood__Induced-regulatory-T-cells_DMSO_ext200000	32.7419	4.02147	114	104.174
	NCBI_GEO_SRA__Primary_cell__Blood__Induced-regulatory-T-cells_DMSO	23.9168	5.85604	56	130.19	NCBI_GEO_SRA__Cell_line__Peripheral_blood__MO1043_ICN1_HA_H3K27Ac_b	17.7521	4.65414	51	103.163	NCBI_GEO_SRA__Primary_cell__Lymph_node__CD19__B_cells_nhl_FL1-2	25.2101	4.22264	82	103.921	NCBI_GEO_SRA__Primary_cell__Lymph_node__CD19__B_cells_nhl_FL1-2_ext200000	25.2101	4.22264	82	103.921
	dbsuper_GM12878	15.1124	7.58812	28	128.386	ENCODE__Cell_line__Brain__derived_from_metastatic_site__supra-orbital_area__SK-N-MC	10.5863	6.34771	22	100.856	NCBI_GEO_SRA__Cell_line__Peripheral_blood__MO1043_ICN1_HA_H3K27Ac_b	23.0307	4.20167	75	101.78	NCBI_GEO_SRA__Cell_line__Peripheral_blood__MO1043_ICN1_HA_H3K27Ac_b_ext200000	23.0307	4.20167	75	101.78
	dbsuper_CD4_Naive_Primary_8pool	11.9581	8.56699	20	119.831	dbsuper_Toledo	14.5707	4.80558	40	99.4292	NCBI_GEO_SRA__Cell_line__Haematopoietic_and_lymphoid_tissue__MOLM13	18.3414	4.40391	56	100.184	NCBI_GEO_SRA__Cell_line__Haematopoietic_and_lymphoid_tissue__MOLM13_ext200000	18.3414	4.40391	56	100.184
	ENCODE__Cell_line__Haematopoietic_and_lymphoid_tissue__Karpas-422	13.8653	7.05706	27	119.588	dbsuper_GM12878	12.6946	5.0268	33	97.3994	ENCODE__Cell_line__Haematopoietic_and_lymphoid_tissue_blood__DND-41	17.9835	4.25229	57	97.3023	ENCODE__Cell_line__Haematopoietic_and_lymphoid_tissue_blood__DND-41_ext200000	17.9835	4.25229	57	97.3023
	dbsuper_CD4p_CD225int_CD127p_Tmem	11.5708	8.7699	19	118.539	NCBI_GEO_SRA__Cell_line__Haematopoietic_and_lymphoid_tissue__PFEIFFER	13.866	4.56589	40	94.8965	dbsuper_HBL1	19.1717	4.13251	63	96.769	dbsuper_HBL1_ext200000	19.1717	4.13251	63	96.769
	NCBI_GEO_SRA__Primary_cell__Blood__Induced-regulatory-T-cells_CPI-703	20.8174	5.3048	53	117.457	dbsuper_Ly3	12.3216	4.86743	33	94.6646	NCBI_GEO_SRA__Primary_cell__Liver__HSPCs_F0	23.6048	3.86136	85	95.8145	NCBI_GEO_SRA__Primary_cell__Liver__HSPCs_F0_ext200000	23.6048	3.86136	85	95.8145
EBNA3C	NCBI_GEO_SRA__Cell_line__Lung__MRC-5_N_1DPT	2.26813	3.84641	6	34.5805	dbsuper_Ly1	5.89169	3.83272	19	62.0767	NCBI_GEO_SRA__Cell_line__Burkitts_lymphoma_of_the_left_maxilla__Raji_JQ1	10.7531	3.68306	39	76.8934	NCBI_GEO_SRA__Cell_line__Burkitts_lymphoma_of_the_left_maxilla__Raji_JQ1_ext200000	10.7531	3.68306	39	76.8934
	NCBI_GEO_SRA__Cell_line__Haematopoietic_and_lymphoid_tissue__PFEIFFER	1.96759	2.71865	8	29.968	NCBI_GEO_SRA__Cell_line__Haematopoietic_and_lymphoid_tissue__PFEIFFER	5.3776	3.67805	18	58.4345	NCBI_GEO_SRA__Primary_cell__Blood__Induced-regulatory-T-cells_DMSO	10.6078	3.08615	49	68.3828	NCBI_GEO_SRA__Primary_cell__Blood__Induced-regulatory-T-cells_DMSO_ext200000	10.6078	3.08615	49	68.3828
	dbsuper_HSMMtube	1.72035	2.63762	7	27.192	NCBI_GEO_SRA__Cell_line__Burkitts_lymphoma_of_the_left_maxilla__Raji_JQ1	4.45646	3.01322	19	49.2695	NCBI_GEO_SRA__Primary_cell__Lymph_node__CD19__B_cells_nhl_FL1-2	7.76471	3.12794	34	62.7749	NCBI_GEO_SRA__Primary_cell__Lymph_node__CD19__B_cells_nhl_FL1-2_ext200000	7.76471	3.12794	34	62.7749
	GGR__Cell_line__Lung__A549_dexamethasone_0.5h	1.61816	3.11368	5	26.3355	NCBI_GEO_SRA__Primary_cell__Blood__CD4donorE	3.1807	3.57742	10	43.2322	NCBI_GEO_SRA__Cell_line__Haematopoietic_and_lymphoid_tissue__PFEIFFER	6.8839	3.34491	27	62.3357	NCBI_GEO_SRA__Cell_line__Haematopoietic_and_lymphoid_tissue__PFEIFFER_ext200000	6.8839	3.34491	27	62.3357
	NCBI_GEO_SRA__Cell_line__Haematopoietic_and_lymphoid_tissue__MV411_untreat	1.61688	2.74963	6	26.1136	NCBI_GEO_SRA__Primary_cell__Blood__CD8donorA	3.10674	3.49642	10	42.3796	dbsuper_Ly1	5.92646	3.13147	25	56.8103	dbsuper_Ly1_ext100000	5.89169	3.83272	19	62.0767
	GGR__Cell_line__Lung__A549	1.56873	3.01926	5	25.6703	ENCODE__Cell_line__Haematopoietic_and_lymphoid_tissue__Karpas-422	2.9941	3.14967	11	40.4099	Roadmap__Primary_cell__Blood__B-cell	5.82276	3.17628	24	56.7923	NCBI_GEO_SRA__Cell_line__Haematopoietic_and_lymphoid_tissue__PFEIFFER_ext100000	5.3776	3.67805	18	58.4345
	dbsuper_Ly1	1.58944	2.474	7	25.5056	NCBI_GEO_SRA__Cell_line__Haematopoietic_and_lymphoid_tissue__KARPAS-422	2.87619	3.25354	10	39.733	dbsuper_Tonsil	6.54555	2.5946	38	53.1438	dbsuper_Ly1_ext200000	5.92646	3.13147	25	56.8103
	ENCODE__In_vitro_differentiated_cells__Smooth_muscle__smooth-muscle-cell	1.50658	3.42492	4	24.8812	dbsuper_CD4_Naive_Primary_7pool	2.74363	3.69633	8	39.4727	NCBI_GEO_SRA__Primary_cell__Blood__Induced-regulatory-T-cells_CPI-703	6.79432	2.51477	42	52.7572	Roadmap__Primary_cell__Blood__B-cell_ext200000	5.82276	3.17628	24	56.7923
	dbsuper_CD14	1.54534	2.13717	9	24.4673	dbsuper_CD8_Naive_8pool	2.74363	3.69633	8	39.4727	dbsuper_CD19_Primary	5.32429	2.81787	26	51.6211	dbsuper_Tonsil_ext200000	6.54555	2.5946	38	53.1438
	NCBI_GEO_SRA__Cell_line__Neuroblastoma__IMR5-75	1.47548	4.32564	3	24.1496	Roadmap__Primary_cell__Blood__naive_thymus-derived_CD4-positive__alpha-beta_T_cell	2.69977	3.31659	9	38.3128	NCBI_GEO_SRA__Cell_line__Haematopoietic_and_lymphoid_tissue__KARPAS-422	4.51114	3.2873	17	51.3085	NCBI_GEO_SRA__Primary_cell__Blood__Induced-regulatory-T-cells_CPI-703_ext200000	6.79432	2.51477	42	52.7572
AID	dbsuper_Ly1	18.3523	8.77462	31	149.468	NCBI_GEO_SRA__Other__Tonsil__CB5_H3K27Ac	14.712	6.69075	30	119.634	dbsuper_Ly1	23.0399	5.61228	56	125.292	dbsuper_Ly1_ext50000	18.3523	8.77462	31	149.468
	NCBI_GEO_SRA__Other__Tonsil__CB5_H3K27Ac	14.7575	9.11115	24	136.871	ENCODE__Cell_line__Peritoneal_effusion__derived_from_metastatic_site__peritoneal_cavity__SUDHL6	14.3336	6.74205	29	118.778	ENCODE__Cell_line__Peritoneal_effusion__derived_from_metastatic_site__peritoneal_cavity__SUDHL6	17.3712	5.41296	43	112.967	NCBI_GEO_SRA__Other__Tonsil__CB5_H3K27Ac_ext50000	14.7575	9.11115	24	136.871
	ENCODE__Cell_line__Peritoneal_effusion__derived_from_metastatic_site__peritoneal_cavity__SUDHL6	14.1231	9.0546	23	133.496	dbsuper_Ly1	16.3543	5.95675	37	117.165	NCBI_GEO_SRA__Other__Tonsil__CB5_H3K27Ac	17.3049	5.25973	44	110.849	ENCODE__Cell_line__Peritoneal_effusion__derived_from_metastatic_site__peritoneal_cavity__SUDHL6_ext50000	14.1231	9.0546	23	133.496
	ENCODE__Cell_line__Haematopoietic_and_lymphoid_tissue__OCI-LY1	15.253	8.08522	27	132.579	ENCODE__Cell_line__Haematopoietic_and_lymphoid_tissue__OCI-LY3	11.2164	8.35403	19	114.727	NCBI_GEO_SRA__Cell_line__Haematopoietic_and_lymphoid_tissue__REC-1	14.6981	5.58096	35	108.779	ENCODE__Cell_line__Haematopoietic_and_lymphoid_tissue__OCI-LY1_ext50000	15.253	8.08522	27	132.579
	NCBI_GEO_SRA__Cell_line__Haematopoietic_and_lymphoid_tissue__REC-1	13.0714	9.88655	20	131.781	NCBI_GEO_SRA__Cell_line__Haematopoietic_and_lymphoid_tissue__REC-1	12.3393	6.99681	24	112.939	ENCODE__Cell_line__Haematopoietic_and_lymphoid_tissue__OCI-LY3	12.5218	6.17045	27	107.542	NCBI_GEO_SRA__Cell_line__Haematopoietic_and_lymphoid_tissue__REC-1_ext50000	13.0714	9.88655	20	131.781
	NCBI_GEO_SRA__Cell_line__Haematopoietic_and_lymphoid_tissue__SUDHL-4	12.5022	9.94578	19	128.666	dbsuper_Ly3	13.2774	6.10781	29	109.68	ENCODE__Cell_line__Haematopoietic_and_lymphoid_tissue__OCI-LY1	18.4186	4.7478	52	105.579	NCBI_GEO_SRA__Cell_line__Haematopoietic_and_lymphoid_tissue__SUDHL-4_ext50000	12.5022	9.94578	19	128.666
	ENCODE__Cell_line__Haematopoietic_and_lymphoid_tissue__OCI-LY7	13.6001	8.04201	24	125.239	NCBI_GEO_SRA__Cell_line__Haematopoietic_and_lymphoid_tissue__SUDHL-4	11.6324	6.81205	23	108.6	NCBI_GEO_SRA__Cell_line__Haematopoietic_and_lymphoid_tissue__MINO	12.0154	5.62584	28	101.115	dbsuper_Ly1_ext200000	23.0399	5.61228	56	125.292
	NCBI_GEO_SRA__Cell_line__Haematopoietic_and_lymphoid_tissue__GRANTA-519	11.7516	8.98409	19	120.465	NCBI_GEO_SRA__Cell_line__Haematopoietic_and_lymphoid_tissue__GRANTA-519	11.4256	6.65021	23	106.62	NCBI_GEO_SRA__Cell_line__Haematopoietic_and_lymphoid_tissue__SUDHL-4	11.8211	5.12635	30	95.8472	ENCODE__Cell_line__Haematopoietic_and_lymphoid_tissue__OCI-LY7_ext50000	13.6001	8.04201	24	125.239
	NCBI_GEO_SRA__Primary_cell__Lymph_node__CD19__B_cells_FL1-2	9.80309	25.9093	9	119.182	ENCODE__Cell_line__Haematopoietic_and_lymphoid_tissue__OCI-LY1	13.3691	5.33119	33	102.502	NCBI_GEO_SRA__Primary_cell__Lymph_node__CD19__B_cells_FL1-2	7.81385	10.5809	11	95.7252	NCBI_GEO_SRA__Cell_line__Haematopoietic_and_lymphoid_tissue__GRANTA-519_ext50000	11.7516	8.98409	19	120.465
	dbsuper_DHL6	12.3305	7.84408	22	118.092	NCBI_GEO_SRA__Primary_cell__Lymph_node__CD19__B_cells_FL1-2	7.98255	15.8657	9	100.196	ENCODE__Cell_line__Haematopoietic_and_lymphoid_tissue__OCI-LY7	14.5498	4.48057	43	95.1865	NCBI_GEO_SRA__Other__Tonsil__CB5_H3K27Ac_ext100000	14.712	6.69075	30	119.634
VDR	dbsuper_MM1S	34.443	7.48876	67	169.021	dbsuper_MM1S	38.7846	5.74954	94	142.62	dbsuper_MM1S	34.443	7.48876	67	169.021	dbsuper_MM1S_ext50000	34.443	7.48876	67	169.021
	dbsuper_HBL1	46.932	6.13901	108	155.071	dbsuper_HBL1	51.0947	4.87263	146	129.506	dbsuper_HBL1	46.932	6.13901	108	155.071	dbsuper_HBL1_ext50000	46.932	6.13901	108	155.071
	NCBI_GEO_SRA__Cell_line__Bone_marrow__LP-1_SGC-CBP30	30.5486	6.39915	67	147.109	NCBI_GEO_SRA__Cell_line__Bone_marrow__LP-1_SGC-CBP30	33.4618	5.11334	90	126.816	NCBI_GEO_SRA__Cell_line__Bone_marrow__LP-1_SGC-CBP30	30.5486	6.39915	67	147.109	NCBI_GEO_SRA__Cell_line__Bone_marrow__LP-1_SGC-CBP30_ext50000	30.5486	6.39915	67	147.109
	NCBI_GEO_SRA__Cell_line__Lung__NCI-H82_DMSO	16.2726	9.47975	26	146.055	NCBI_GEO_SRA__Other__Blood__Ik6pre-BALL_TET-Ik1	13.8292	7.40866	26	122.076	NCBI_GEO_SRA__Cell_line__Lung__NCI-H82_DMSO	16.2726	9.47975	26	146.055	NCBI_GEO_SRA__Cell_line__Lung__NCI-H82_DMSO_ext50000	16.2726	9.47975	26	146.055
	NCBI_GEO_SRA__Cell_line__Haematopoietic_and_lymphoid_tissue__SEM	16.2726	9.47975	26	146.055	NCBI_GEO_SRA__Cell_line__Lung__NCI-H82_DMSO	13.8292	7.40866	26	122.076	NCBI_GEO_SRA__Cell_line__Haematopoietic_and_lymphoid_tissue__SEM	16.2726	9.47975	26	146.055	NCBI_GEO_SRA__Cell_line__Haematopoietic_and_lymphoid_tissue__SEM_ext50000	16.2726	9.47975	26	146.055
	NCBI_GEO_SRA__Other__Blood__Ik6pre-BALL_TET-Ik1	16.2726	9.47975	26	146.055	ENCODE__Cell_line__Peripheral_blood__MM.1S	13.8292	7.40866	26	122.076	NCBI_GEO_SRA__Other__Blood__Ik6pre-BALL_TET-Ik1	16.2726	9.47975	26	146.055	NCBI_GEO_SRA__Other__Blood__Ik6pre-BALL_TET-Ik1_ext50000	16.2726	9.47975	26	146.055
	ENCODE__Cell_line__Peripheral_blood__MM.1S	16.2726	9.47975	26	146.055	NCBI_GEO_SRA__Cell_line__Haematopoietic_and_lymphoid_tissue__SEM	13.8292	7.40866	26	122.076	ENCODE__Cell_line__Peripheral_blood__MM.1S	16.2726	9.47975	26	146.055	ENCODE__Cell_line__Peripheral_blood__MM.1S_ext50000	16.2726	9.47975	26	146.055
	Roadmap__Tissue__Pancreas__pancreas	16.2726	9.47975	26	146.055	Roadmap__Tissue__Pancreas__pancreas	13.8292	7.40866	26	122.076	Roadmap__Tissue__Pancreas__pancreas	16.2726	9.47975	26	146.055	Roadmap__Tissue__Pancreas__pancreas_ext50000	16.2726	9.47975	26	146.055
	ENCODE__Cell_line__Haematopoietic_and_lymphoid_tissue__KMS-11	14.6937	8.09069	26	130.369	dbsuper_CD8_Naive_7pool	21.6965	5.053	58	114.84	dbsuper_MM1S	38.7846	5.74954	94	142.62	dbsuper_MM1S_ext100000	38.7846	5.74954	94	142.62
	NCBI_GEO_SRA__Other__Tonsil__CB5_H3K27Ac	28.0203	5.49298	70	129.297	ENCODE__Cell_line__Haematopoietic_and_lymphoid_tissue__KMS-11	13.0655	6.24976	28	110.19	ENCODE__Cell_line__Haematopoietic_and_lymphoid_tissue__KMS-11	14.6937	8.09069	26	130.369	ENCODE__Cell_line__Haematopoietic_and_lymphoid_tissue__KMS-11_ext50000	14.6937	8.09069	26	130.369
	Supplementary Table 5. Top 10 results of Colocalization analysis: Human and Viral Transducers' DBRs colocalizing with MS-associated SNPs (extended +-50,100,200 kb) were matched with databases of regulatory regions. Results are displayed by experiment/cell type. The "OVERALL" column shows, for each transducer, the top10 results sorted by Harmonic Rank, irrespective of SNP extension.

### Sheet: S6. Top shared cell types
Supplementary Table 6. Cell types for which the colocalization analysis hits reported a harmonic score >40 in all transducers (EBNA2, EBNA3C, AID, VDR).
dbsuper Ly1
NCBI GEO SRA Primary cell Tonsil Th17
dbsuper CD56
NCBI GEO SRA Cell line Haematopoietic and lymphoid tissue PFEIFFER
NCBI GEO SRA Cell line Burkitts lymphoma of the left maxilla Raji JQ1
ENCODE Cell line Haematopoietic and lymphoid tissue Karpas-422
dbsuper Tonsil
NCBI GEO SRA Primary cell Blood Induced-regulatory-T-cells DMSO
NCBI GEO SRA Primary cell Tonsil Th1
dbsuper CD8 Naive 7pool
dbsuper CD4 Naive Primary 7pool
NCBI GEO SRA Primary cell Lymph node CD19 B cells nhl FL1-2
Roadmap Primary cell Blood CD4-positive-alpha-beta-memory-T-cell
NCBI GEO SRA Primary cell Blood CD8donorA
Roadmap Primary cell Blood B-cell
NCBI GEO SRA Cell line Lung 1015 PT
ENCODE Primary cell Blood B-cell
Roadmap Primary cell Blood natural-killer-cell
NCBI GEO SRA Primary cell Blood CD4donorE
NCBI GEO SRA Primary cell Blood Induced-regulatory-T-cells CPI-703
NCBI GEO SRA Cell line Haematopoietic and lymphoid tissue KARPAS-422
dbsuper CD19 Primary
ENCODE Primary cell Blood CD14-positive-monocyte
dbsuper CD4p CD25- Il17- PMAstim Th
dbsuper HBL1
Roadmap Primary cell Blood naive thymus-derived CD4-positive alpha-beta T cell
dbsuper CD8 Naive 8pool
